# Lek-associated movement of a putative Ebolavirus reservoir, the Hammer-headed fruit bat (*Hypsignathus monstrosus*), in northern Republic of Congo

**DOI:** 10.1101/694687

**Authors:** Sarah H. Olson, Gerard Bounga, Alain Ondzie, Trent Bushmaker, Stephanie N. Seifert, Eeva Kuisma, Dylan W. Taylor, Vincent J. Munster, Chris Walzer

## Abstract

The biology and ecology of Africa’s largest fruit bat remains largely understudied and enigmatic despite at least two highly unusual attributes. The acoustic lek mating behavior of the hammer-headed bat (*Hypsignathus monstrosus*) in the Congo basin was first described in the 1970s. Then in the 2000s, molecular testing implicated this species and other fruit bats as potential reservoir hosts for Ebola virus and it was one of only two fruit bat species epidemiologically linked to the 2008 Luebo, Democratic Republic of Congo, Ebola outbreak. Here we share findings from the first pilot study of hammer-headed bat movement using GPS tracking and accelerometry units and a small preceding radio-tracking trial at an apparent lekking site. The radio-tracking revealed adult males had high rates of nightly visitation to the site compared to females (only one visit) and that two of six females day-roosted ∼100 m west of Libonga, the nearest village that is ∼1.6 km southwest. Four months later, in mid-April 2018, five individual bats, comprised of four males and one female, were tracked from two to 306 days, collecting from 67 to 1022 GPS locations. As measured by mean distance to the site and proportion of nightly GPS locations within 1 km of the site (percent visitation), the males were much more closely associated with the site (mean distance 1.4 km; 51% visitation), than the female (mean 5.5 km; 2.2% visitation). Despite the small sample size, our tracking evidence supports our original characterization of the site as a lek, and the lek itself is much more central to male than female movement. Moreover, our pilot demonstrates the technical feasibility of executing future studies on hammer-headed bats that will help fill problematic knowledge gaps about zoonotic spillover risks and the conservation needs of fruit bats across the continent.
