## Supplementary material for "Lek-associated movement of a putative Ebolavirus reservoir, the Hammer-headed fruit bat (*Hypsignathus monstrosus*), in northern Republic of Congo": S2 File. VHF tracking observations.

### Sheet: Compiled
Locations:
Lek: 0.913580˚N, 15.591320˚E
~100m West of Libonga (president's house): 0.902478˚N, and 15.582006˚ E
Note: VHF reception was maxed out at 850 m through the forest; no additional detections ~ 3 km N or 3 km S on route N2 outside of number 7 and 6 in Libonga
							H1	H2	H3	H4	H5	H6	H7	H8	H9	H10	Tag
							COG0009	COG0010	COG0011	COG0012	COG0013	COG0014	COG0015	COG0016	COG0017	COG0031	ID
							381	231	417	273	416	277	162	168	282	397	Mass (g)
							Adult	Adult	Adult	Adult	Adult	Adult	Juvenile	Juvenile	Adult	Adult	Sex
Item	Type	Location	Time (WAT/GMT +1)	Day	Month	Year	Male	Female	Male	Female	Male	Female	Female	Female	Female	Male
1	Deployment	Lab	19:00:00	9	Dec	2017	1	1	1	1	1	1	1	1	1
2	Observation	Lek	08:00:00	10	Dec	2017
3	Observation	~100 m west of Libonga	10:00:00	10	Dec	2017						1	1
4	Observation	Lek	18:40:00	10	Dec	2017	1		1		1
5	Deployment	Lab	19:00:00	10	Dec	2017										1
6	Observation	Lek	19:40:00	10	Dec	2017	1		1		1					1
7	Observation	Lek	20:35:00	10	Dec	2017			1
8	Observation	Lek	21:35:00	10	Dec	2017			1
9	Observation	Lek	22:35:00	10	Dec	2017			1
10	Observation	Lek	23:35:00	10	Dec	2017			1
11	Observation	Lek	00:35:00	11	Dec	2017			1
12	Observation	Lek	01:40:00	11	Dec	2017			1
13	Observation	Lek	02:35:00	11	Dec	2017
14	Observation	Lek	03:40:00	11	Dec	2017			1		1
15	Observation	Lek	04:55:00	11	Dec	2017	1				1					1
16	Observation	Lek	05:35:00	11	Dec	2017			1
17	Observation	Lek	06:30:00	11	Dec	2017			1
18	Observation	Lek	07:30:00	11	Dec	2017			1
19	Observation	Lek	10:00:00	11	Dec	2017			1
20	Observation	Lek	18:30:00	11	Dec	2017	1		1		1
21	Observation	Lek	19:30:00	11	Dec	2017			1		1
22	Observation	~100 m west of Libonga	20:00:00	11	Dec	2017							1
23	Observation	Lek	20:35:00	11	Dec	2017			1
24	Observation	Lek	21:30:00	11	Dec	2017			1
25	Observation	Lek	22:30:00	11	Dec	2017			1
26	Observation	Lek	23:30:00	11	Dec	2017			1
27	Observation	Lek	00:30:00	12	Dec	2017
28	Observation	Lek	01:30:00	12	Dec	2017
29	Observation	Lek	02:30:00	12	Dec	2017
30	Observation	Lek	03:30:00	12	Dec	2017			1		1
31	Observation	Lek	04:30:00	12	Dec	2017	1				1
32	Observation	Lek	05:30:00	12	Dec	2017
33	Observation	Lek	06:30:00	12	Dec	2017			1
34	Observation	Lek	07:30:00	12	Dec	2017			1
35	Observation	~100 m west of Libonga	16:30:00	12	Dec	2017							1
36	Observation	Lek	18:30:00	12	Dec	2017	1		1		1
37	Observation	Lek	19:30:00	12	Dec	2017			1		1
38	Observation	Lek	20:30:00	12	Dec	2017			1		1
39	Observation	Road by camp/Lek	20:40:00	12	Dec	2017			1		1
40	Observation	Lek	21:40:00	12	Dec	2017			1		1
41	Observation	Lek	22:35:00	12	Dec	2017			1		1
42	Observation	Lek	23:30:00	12	Dec	2017			1		1
43	Observation	Lek	00:30:00	13	Dec	2017					1
44	Observation	Lek	01:30:00	13	Dec	2017					1
45	Observation	Lek	02:30:00	13	Dec	2017			1		1
46	Observation	Lek	03:30:00	13	Dec	2017					1
47	Observation	Lek	04:30:00	13	Dec	2017					1
48	Observation	Lek	05:30:00	13	Dec	2017			1		1
49	Observation	Lek	06:30:00	13	Dec	2017			1		1
50	Observation	~100 m west of Libonga	08:30:00	13	Dec	2017							1
51	Observation	Lek	18:30:00	13	Dec	2017			1			1
52	Observation	Lek	19:30:00	13	Dec	2017					1
53	Observation	Lek	20:30:00	13	Dec	2017			1		1
54	Observation	Lek	21:30:00	13	Dec	2017			1		1
55	Observation	Lek	22:30:00	13	Dec	2017			1		1
56	Observation	Lek	00:30:00	14	Dec	2017					1
57	Observation	Lek	01:30:00	14	Dec	2017					1
58	Observation	Lek	03:30:00	14	Dec	2017					1
59	Observation	Lek	06:30:00	14	Dec	2017					1
60	Observation	Lek	07:30:00	14	Dec	2017			1		1
61	Observation	~100 m west of Libonga	08:30:00	14	Dec	2017							1
62	Observation	Lek	19:30:00	14	Dec	2017			1		1
63	Observation	Lek	20:30:00	14	Dec	2017			1		1
64	Observation	Lek	21:30:00	14	Dec	2017			1		1
65	Observation	Lek	22:30:00	14	Dec	2017					1
66	Observation	Lek	00:30:00	15	Dec	2017			1		1
67	Observation	Lek	03:30:00	15	Dec	2017			1		1
68	Observation	Lek	08:30:00	15	Dec	2017			1		1
69	Observation	~100 m west of Libonga	10:30:00	15	Dec	2017							1
70	Observation	Lek	18:30:00	15	Dec	2017			1		1
71	Observation	Lek	00:30:00	16	Dec	2017			1		1
72	Observation	~100 m west of Libonga	08:00:00	16	Dec	2017							1
73	Observation	Lek	18:00:00	16	Dec	2017			1		1
74	Observation	Lek	23:30:00	16	Dec	2017			1		1
75	Observation	Lek	03:30:00	17	Dec	2017			1		1
76	Observation	Lek	08:30:00	17	Dec	2017			1		1
77	Observation	~100 m west of Libonga	17:00:00	17	Dec	2017							1
78	Observation	Lek	18:00:00	17	Dec	2017			1		1
79	Observation	Lek	1900-01-01	18	Dec	2017			1		1
80	Observation	Lek	08:00:00	18	Dec	2017			1		1
81	Observation	~100 m west of Libonga	17:30:00	18	Dec	2017
82	Observation	Lek	18:30:00	18	Dec	2017			1		1
					Totals:		6	0	53	0	48	2	8	0	0	2
